# *Bergeyella cardium variant* induces unique cytoplasmic vacuolization cell death

**DOI:** 10.1101/2024.09.24.614850

**Authors:** Rudi Mao, Hongwei Pan, Luyu Yang, Zhen Li, Xinran Yu, Yanfeng Li, Ying Chen, Yang Yu, Wei Wang, Chengjiang Gao, Jun Peng, Tao Xu, Yi Zhang, Xiaopeng Qi

**Author notes:** Correspondence to: Tao Xu, Yi Zhang, Xiaopeng Qi. Co-first author (Rudi Mao, Hongwei Pan).

## Abstract

Bacterial pathogens have evolved multiple mechanisms to modulate host cell death, evade host immunity, and establish persistent infection. Here, we show that an emerging pathogen *Bergeyella cardium variant* (*BCV*) survives serum killing, inducing unique cytoplasmic vacuolization cell death in the majority of cells and apoptosis in a small number of bystanders. The cytoplasmic vacuolization cell death triggered by *BCV* is characterized by fused lysosome-associated termination and is inhibited by the sodium channel inhibitor amiloride. Endosomal solute carrier family 9 member A9 (SLC9A9) was identified as a critical regulator in the process of *BCV*-triggered cytoplasmic vacuolization cell death. Moreover, outer membrane vesicles (OMVs) or transfection of barrel-like membrane proteins lipocalin, β-barrel, and PorV dramatically induced cytoplasmic vacuolization. *BCV* hijacked SLC9A9 by maintaining its high expression, increasing cytoplasmic vacuolization, and enhancing pathogenicity. These findings contribute to the development of novel approaches to modulate cytoplasmic vacuolization cell death and treat infectious diseases.

**Highlights:**

1. *BCV* triggers unique cytoplasmic vacuolization cell death.
2. SLC9A9 is essential for *BCV*-induced cytoplasmic vacuolization cell death.
3. OMVs and the transfection of barrel-like proteins derived from *BCV* induce cytoplasmic vacuolization cell death.
4. *BCV* increases pathogenicity via cytoplasmic vacuolization cell death.
