## Supplementary material for "*Bergeyella cardium variant* induces unique cytoplasmic vacuolization cell death": Table S4

### Sheet: Sheet1
Table S4. Oligo Sequences
qRT-PCR
Gene	5' primer	3'primer
mHprt	CTCATGGACTGATTATGGACAGGAC	GCAGGTCAGCAAAGAACTTATAGCC
mIl1a	TGAGTTTTGGTGTTTCTGGC	TCGGGAGGAGACGACTCTAA
mIl6	TGGTACTCCAGAAGACCAGAGG	AACGATGATGCACTTGCAGA
mTNFa	ATGAGAGGGAGGCCATTTG	CAGCCTCTTCTCATTCCTGC
mCxcl10	CTCATCCTGCTGGGTCTGAG	CCTATGGCCCTCATTCTCAC
mCxcl9	GAGGCACGATCCACTACAAA	AGTCCGGATCTAGGCAGGTT
mRab7b	CCTGAAGCCCCTCATGAATC	CAGTGTGGTCTGGTATTCCTC
mPtpn22	GATGAACACTCTGACCAGCTT	CCTCAACCACAATAAAAGACTCG
mSlc9a9	AGTCAACATCACCGACCAAG	GAAGATTTCTGGGTCAAACGTC
mGpr65	CATCCGCTGCGTTTTAGAGC	ATGGGATCGGCAACACAGTT
mOlfr56	CTTACTCCTATGCTCAACCCC	GCAAACATCAGGCAACACAG
mAtp1a1	GGGGTTGGACGAGACAAGTAT	CGGCTCAAATCTGTTCCGTAT
mSlc9a1	CACCATCACTGGAAGGACAAG	CTCAATGGCCTGCTTCATCTC
mSlc12a2	TTCCGCGTGAACTTCGTGG	TTGGTGTGGGTGTCATAGTAGT
mSlc35g1	ACTGGAGCAACCATTCGTC	GCAAGATGTCTGAGCTAGGTG
mSlc9b2	ACCTAGCACGCCTTGGTAAA	CTGCCTTCTGTCGGTTCACT
mCd5l	GCGAGGACACATGGATGGAA	GCCCCAGGCCCATAGATTTT
mTlr9	CAGTTTGTCAGAGGGAGCC	ACAGGGTAGGAAGGCAGG
mSlc13a3	TCCTCATTTCCATTCCTTACTCTG	GGAAGGCGAAGATGAACCAG
RS03345	cattcttagcggtctctttat	caacgaaatttaaccaaagtt
RS05475	caagtattattagcaaactac	tctctccgcgatttcatcaat
RS01365	tctaaaaccttacgctcctga	gagtggatgctctttcgtaat
RS04445	atttatgattgagaatagatt	tttgcattagtatcaaaggag
RS02805	agtcttctgcgaatatcgaca	tgtcggctacattgtccagtg
RS03800	atataatgatgcccagcctga	gcccagtggaaggtgtaccat
RS04845	tgtatttaccgcttcttctca	caagcctgtttctttgccgtt
RS06245	attaactacgagccagagctg	cataaagataattcggttcca
U16S	ACTCCTACGGGAGGCAGCAGT	TATTACCGCGGCTGCTGGC
PCR
Gene	5' primer	3'primer
Hypothetical protein	tgtgcagtcttatgctcaggt	cgtctgcgaagctacttgtga
PorV	attttagatcctgattttgat	tatatctcgatgatatgaata
Non-coding region	gagggacttatccttttagcg	agctagcgaagcaaccactcg
Vector construction	5' primer	3'primer
mSlc9a9	caaggatgacgatgacaagtctagagaattcATGGCTGGGCAGCTTCGGTTT	cgtcataagggtaaagcttccatggctcgagTTAGTCCATCTGGGGTTGACC
mSlc9a9-exon 4	caccgCACTTACCCTATGACCACAC	aaacGTGTGGTCATAGGGTAAGTGc
pGEX-GST-PorV	ATATggatccATGAACTTAAAATCAAAATTA	ATATctcgagCTAATTATTGGCGTTGGAAGA
pGEX-GST-Lipocalin	ATATggatccatgaaaaacttatttctaata	ATATctcgagctaatttgtcttttggaagtt
pGEX-GST-β-barrel	ATATggatccatgagaaagattattcttgga	ATATctcgagttattttacatttttaatgat
pGEX-GST-ADSL	ATATggatccatgaatacttacaaaaaccct	ATATGAATTCtcaaaccttcaaatctgcttc
siRNAs sequence	Sequence 1	Sequence 2	Sequence 3
siAtp1a1	CCAGTAACATTCCGGAAAT	CCATCCAATCACAGCGAAA	CCTGCCATACAGCGTTCTT
siSlc9a9	GATGACGTTTGACCCAGAA	CAGGCACATTACACCTACA	CAACATCACCGACCAAGTT
siSlc35g1	CCATCATCATCCTCTTTGT	GTAGCGATAATGAAGACCA	CGTGAGACCACCATTTATA
siSlc12a2	TCCTTACCTTCTACTCATA	GCATTCAATCCGTCTTTCT	GCAGCATTCAATCCGTCTT
siGpr65	CTAGGGATTTACCTCTTCA	GCTACGCAATACCCTTGAT	CGAGAAGATTCGCGTTTAT
siSlc9b2	CTGCGATTCTCTCACACTT	CACAAGTGGTCGTCATCTT	CCCTGAATGTCTTCCTGGA
siSlc9a1	GATAGGTTTCCATGTGATC	GGAGATCCACATCAACGAA	GGTCCTCTATCACCTCTTT
siRab7b	GTGGACTTGAAACTTATCA	CCTCTCTTCTTCACCAATA	CCAGCATCCTCTCCAAAAT
siPTPN22	AGGCAATCCACCAAGTACA	TAGGACTTCTACGATGAAT	GAGAAACGCAGCTGCAATT
siCd5l	GCTCAATGTGAGCTAAATT	CAGAGTCTCCAACCAAAGT	GTCGTGTTCTGGACAAGAA
siTLR9	GGAACTGCTACTACAAGAA	CCTTCGTGGTGTTCGATAA	CCTATAACCTCATTGTCAA
siOlfr56	TCCTCTTCTCCACAGTTAT	GTTGTCTCAATCTTCTACA	CACTTCACTATCCCATTCT
siSlc13a3	CCAACTTCCTCTTCCTTAG	CTCTCATGCTGTTGTTCCT	GACCAACAACACAGTTCAA
Genotyping sequence
Gene	5' primer	3'primer
mSlc9a9-Target	TCCCATTCAGCCCATAAAGGAGAG	TATTTAAGAGCAAGCTCCCGTCCCCT
mSlc9a9-WT	ATGGGAGACGTAGGATGCTTTCTTCC	AACGCAAATACAGCCCTGGCTT
